# Constitutive Yap activation in distal nephron segments disrupts epithelial identity and nephron patterning

**DOI:** 10.64898/2025.12.10.693519

**Authors:** Zeinab Dehghani-Ghobadi, Eunah Chung, Mohammed Sayed, Christopher Ahn, Hyojin Alex Choi, Annissa Aamoum, Benjamin R. Thomson, Yueh-Chiang Hu, Hee-Woong Lim, Joo-Seop Park

## Abstract

The distal nephron segments play a critical role in maintaining electrolyte balance, yet the mechanisms that preserve epithelial identity and segmental organization within this region remain poorly defined. Yes-associated protein (Yap), a key effector of Hippo signaling, is essential for kidney development, but its function in distal nephron epithelia is unknown. Using a genetic gain-of-function approach to activate Yap selectively in distal nephron segments, we found that sustained Yap activity profoundly disrupts epithelial organization and nephron patterning. Lineage tracing revealed that both distal convoluted tubule and connecting tubule cells originate from *Slc12a3*-expressing cells, and Yap activation in these segments led to increased proliferation, displacement of lineage-labeled cells beyond expected segment boundaries, and loss of segment-specific gene expression. These changes were accompanied by defects in apicobasal polarity and junctional integrity, consistent with epithelial plasticity. Unexpectedly, Yap activation in distal nephron segments also suppressed proximal tubule gene expression, indicating non-cell-autonomous effects on nephron differentiation. Together, these findings identify Yap as a critical regulator of epithelial identity in the distal nephron segments and reveal a previously unrecognized role for Hippo signaling in coordinating intersegmental organization during kidney development.
