## Supplemental Table 2 for "Constitutive Yap activation in distal nephron segments disrupts epithelial identity and nephron patterning"

### Sheet: Antibodies
	Primary Antibodies
	Targets	Suppliers	catalog #	Dilution	Host
	GFP	Aves labs	GFP-1020	1:500	Chick
	Hnf4a	Santa Cruz Biotechnology	sc-8987	1:500	Rabbit
	Aqp1	Santa Cruz Biotechnology	sc-25287	1:500	Mouse IgG1
	FITC-Lotus Tetragonolobus Lectin (LTL)	Vector labs	FL-1321	1:200
	GFP	Synaptic Systems	132 005	1:6000	Guinea pig
	Aqp1	Bioss	bs-1506R	1:200	Rabbit
	Slc12a1	Proteintech	18970-1-AP	1:500	Rabbit
	Pecam1	Santa Cruz Biotechnology	sc-376764	1:100	Mouse IgG1
	Slc34a1	BiCell	20601	1:200	Rabbit
	Slc12a3	Sigma Aldrich	HPA028748	1:300	Rabbit
	Calb1	Abcam	ab82812	1:500	Mouse IgG1
	Cdh1	Santa Cruz Biotechnology	sc-5977	1:500	Rat IgG2a
	Pvalb	Synaptic Systems	195 004	1:500	Guinea pig
	Gatm	Sigma-Aldrich	HPA026077	1:400	Rabbit
	Ass1	Proteintech	16210-1-AP	1:500	Rabbit
	Pck1	Proteintech	16754-1-AP	1:500	Rabbit
	NPT2a	BiCell	20601	1:200	Rabbit
	LRP2	Santa Cruz Biotechnology	sc-515772	1:400	Rabbit
	S100g	Sigma Aldrich	HPA055873	1:500	Rabbit
	Ki67	Fisher Scientific	50245563	1:200	Rat IgG2a
	Pard6b	Santa Cruz Biotechnology	sc-166405	1:100	Mouse IgG2
	Lama1	Sigma Aldrich	L9393	1:200	Rabbit
	TJp1	Fisher Scientific	40-2300	1:900	Rabbit
	Ctnnb1	Pocono affinity purified	?	1:250	Rabbit
	Slc5a2	Sigma Aldrich	HPA041603	1:100	Rabbit
	Miox	Sigma Aldrich	HPA039562	1:500	Rabbit
	Havcr1	R&D biotechne	AF1817-SP	1:500	Goat
	Aqp2	Santa Cruz	sc-9882	1:20	Goat
	Gata3	Abcam	ab199428	1:500	Rabbit
	Ren1	Sigma-Aldrich	HPA005131	1:200	Rabbit
	Spp1	R&D biotechne	AF808	1:200	Goat
	Fbp1	Sigma-Aldrich	HPA005857	1:200	Rabbit			:
	Krt19	TROMA-III	DSHB, 0000009668	1:100	Rat IgG2a
	F4/80	Sigma-Aldrich	71299	1:50	Rat IgG2a
	YAP	Santa Cruz Biotechnology	sc-376830	1:500	Mouse IgG1
	FLAG M2	Sigma-Aldrich	F3165-1MG	1:300	Mouse IgG1
	Secondary Antibodies
	Targets	Suppliers	catalog #	Dilution	Host	Conjugate
	Rabbit IgG	Invitrogen	A-31572	1:500	Donkey	Alexa Fluor® 555
	Mouse IgG1 (γ1)	Invitrogen	A-21240	1:500	Goat	Alexa Fluor® 647
	Mouse IgG2a	Invitrogen	A-21241	1:500	Goat	Alexa Fluor® 647
	Anti-Chicken IgY (IgG)	Jackson ImmunoResearch	703-546-155	1:500	Donkey	Alexa Fluor® 488
	Anti-Rat IgG	Jackson ImmunoResearch	712-166-153	1:500	Donkey	Cy3
	Anti-Guinea Pig IgG	Jackson ImmunoResearch	706-605-148	1:500	Donkey	Alexa Fluor® 647
	Anti-Rat IgG	Jackson ImmunoResearch	712-605-153	1:500	Donkey	Alexa Fluor® 647
	Anti-Goat IgG	Jackson ImmunoResearch	705-605-147	1:500	Donkey	Alexa Fluor® 647
	Rabbit IgG	Jackson ImmunoResearch	711-166-152	1:500	Donkey	Cy3
	Anti-Guinea Pig IgG	Jackson ImmunoResearch	706-545-148	1:500	Donkey	Alexa Fluor® 488
	Anti-Goat IgG	Jackson ImmunoResearch	705-165-147	1:500	Donkey	Cy3
	Anti-Rat IgG	Jackson ImmunoResearch	712-545-153	1:500	Donkey	Alexa Fluor® 488
	Anti-Chicken IgY (IgG)	Jackson ImmunoResearch	703-605-155	1:500	Donkey	Alexa Fluor® 647
