## Supporting data values for "Constitutive Yap activation in distal nephron segments disrupts epithelial identity and nephron patterning"

### Sheet: Supp Figure 1B
	Group	Total GFP+ cells	GFP+Ki67+ cells	% GFP+Ki67+ / GFP+	SD	Mean % GFP+Ki67+ / GFP+	SEM		Group	% GFP+Ki67+ / GFP+
	mutant2-2 n1	166	98	59.0361	8.37488	51.0351	2.64837		Control	9
	mutant2-2 n2	132	62	46.9697					Control	15.8
	mutant2-2 n3	187	122	65.2406					Control	19.8
	mutant2-2 n4	90	45	50					Control	11.1
	mutant2-1 n1	87	44	50.5747					Control	26.9
	mutant2-1 n2	127	66	51.9685					Control	12.5
	mutant2-1 n3	114	66	57.8947					Control	14.7
	mutant2-1 n4	138	62	44.9275					Control	9
	mutant1-1 n1	119	58	48.7395					Control	12.3
	mutant1-1 n2	80	28	35					Control	17.1
	Ctrl1 n1	78	7	8.97436	5.48721	14.8219	1.22698		Mutant	59
	Ctrl1 n2	222	35	15.7658					Mutant	47
	Ctrl1 n3	126	25	19.8413					Mutant	65
	Ctrl1 n4	108	12	11.1111					Mutant	50
	Ctrl1 n5	52	14	26.9231					Mutant	50.6
	Ctrl2 n1	160	20	12.5					Mutant	52
	Ctrl2 n2	102	15	14.7059					Mutant	57.9
	Ctrl2 n3	122	11	9.01639					Mutant	44.9
	Ctrl2 n4	130	16	12.3077					Mutant	48.7
	Ctrl2 n5	82	14	17.0732					Mutant	35

### Sheet: Supp Figure 3B
		Cell number		Percentage
		Nuclear Yap+/ GFP+	Nuclear Yap+ /Hnf4a+	Nuclear Yap+/ GFP+	Nuclear Yap+ /Hnf4a+
	P1 kidney n1	24/54	133/168	0.444444	0.791667
	P1 kidney n2	40/52	104/138	0.769231	0.753623
	P1 kidney n3	36/54	126/142	0.666667	0.887324
	P1 kidney n4	43/83	80/110	0.518072	0.727273
	P1 kidney n5	23/42	44/80	0.547619	0.55
	P1 kidney n6	36/60	40/78	0.6	0.512821
	P1 kidney n7	007/38	58/80	0.184211	0.725
	P1 kidney n8	53/65	80/104	0.815385	0.769231
	P1 kidney n9	81/84	144/168	0.964286	0.857143
	P6 kidney n1	008/90	200/220	0.0888889	0.909091
	P6 kidney n2	005/13	100/190	0.384615	0.526316
	P6 kidney n3	002/70	78/150	0.0285714	0.52
	P6 kidney n4	005/63	198/240	0.0793651	0.825
	P6 kidney n5	008/90	82/110	0.0888889	0.745455
	P6 kidney n6	006/18	202/270	0.333333	0.748148
	P6 kidney n7	003/45	264/300	0.0666667	0.88
	P6 kidney n8	00/15	204/260	0	0.784615
	P6 kidney n9	005/109	84/100	0.0458716	0.84

### Sheet: Supp Figure 8B
	Postnatal Day
	0	1	2	3	4	5	6	7	8	9	10
Mutant	51	51	51	33	15	9	1	0				Number of surviving animals
Control	52	52	52	52	52	52	52	52
				Postnatal Day
				P3	P4	P5	P6	P7
				0	0	0	2	2
				0	3	3	3	3
				0	1	2	3	3
				0	0	0	1	1
				0	2	2	3	3
				0	1	3	3	3
				6	8	8	8	8
				2	4	6	7	7
				0	0	1	3	4
				2	3	3	3	3
				7	7	7	7	7
				1	7	7	7	7
				18	36	42	50	51
